# Ecology of prophage-like elements in *Bacillus subtilis* at global and local geographical scale

**DOI:** 10.1101/2024.07.03.601884

**Authors:** Polonca Stefanič, Eva Stare, Valentina A. Floccari, Jasna Kovac, Robert Hertel, Ulisses Rocha, Ákos T. Kovács, Ines Mandić-Mulec, Mikael Lenz Strube, Anna Dragoš

## Abstract

Prophages account for a substantial part of most bacterial genomes, but the impacts on hosts remain poorly understood. Here, we combined computational and laboratory experiments to explore the abundance, distribution, and activity of prophage elements in *Bacillus subtilis*. NCBI database genome sequences and isolates from 1 cm^3^ riverbank soil samples were analyzed to provide insights at global and local geographical scales, respectively. Most prophages in wild *B. subtilis* isolates were related to mobile genetic elements previously identified in laboratory strains. Some large groups of prophages were closely related to completely uncharacterized yet functional Bacillus phages, or completely unknown. As certain prophage groups were unique to local isolates, we explored factors influencing prophages within a single genome. Phylogenetic relatedness was a slightly better predictor of host prophage repertoire than geographical origin. We show that cryptic phages can play a major role in acquisition and/or maintenance of other prophage elements both via strong antagonism or by co-dependence. Laboratory experiments showed that most predicted prophages may be cryptic, since they failed to induce under DNA-damaging stress conditions. Interestingly, the magnitude of stress responses remained proportional to the total number of prophage elements predicted, suggesting their importance in host physiology. This study highlights the diversity, integration patterns, and co-occurrence of prophages in *B. subtilis* and their potential impact on host evolution and physiology. Understanding these dynamics provides insight into bacterial genome evolution and prophage-host interactions, laying the groundwork for future experimental studies on the roles of phages in the ecology and evolution of this bacterial species.
