## Supplementary data 2 for "Ecology of prophage-like elements in *Bacillus subtilis* at global and local geographical scale"

### Sheet: Sheet1
vOTU	Seq. in total	Ref. match of majority:	Ref. match of minority:	Match to chrom. regions of 168:	Predicted function
10	21	Yong1	---	---	Likely active prophage
43	8	Yong1	---	---	Likely active prophage		According to ref. match
52	2	Yong1	---	---	Likely active prophage		Yong1	116
13	43	Yong1 (39)	---	---	Likely active prophage		phi105	37
64	19	Yong1 (11)	---	non MGE: 1-3% cov; 95-97% ident.	Likely active prophage		SPbeta	74
12	25	Yong1	---	non MGE: 0-24% cov; 0-99% ident.	Likely active prophage		PBSX	238
7	35	phi105	---	non MGE: 6-7% cov; 98-99% ident.	Likely active prophage		skin	182
24	22	SPbeta	---	SPbeta	Likely active prophage, active lysogeny		ICEBs1	56
25	46	Spbeta	---	SPbeta	Likely active prophage, active lysogeny		pBS32	21
66	3	Spbeta	---	SPbeta	Likely active prophage, active lysogeny		prophage 5	17
37	2	BM5 (1); Grass (1)	---	---	Likely active prophage		prophage 6	7
46	2	Yong1	---	non MGE: 0-51% cov; 0-99% ident.	Possibly active prophage		no match	375
11	11	---	Yong1 (2)	non MGE: 0-20% cov; 0-100% ident.	Possibly active prophage
15	9	---	Yong1 (2)	non MGE: 0-27% cov; 0-99% ident.	Possibly active prophage
62	3	---	Yong1 (1)	non MGE: 1-6% cov; 92-99% ident.	Possibly active prophage		According to predicted function
18	8	---	Yong1 (3); phi105 (1)	non MGE: 10-33% cov; 98-99% ident.	Possibly active prophage		Likely active prophage		226
5	197	PBSX		PBSX	gene transfer agent		Possibly active prophage		33
6	41	PBSX		PBSX	gene transfer agent		Gene transfer agent		238
28	76	skin	---	skin	cryptic prophage, active lysogeny		Cryptic prophage		202
29	34	skin	---	skin	cryptic prophage, active lysogeny		Conjugative element		56
57	6	skin	---	skin	cryptic prophage, active lysogeny		Likely cryptic prophage		217
32	2	skin	---	skin	cryptic prophage, active lysogeny		Unknown		166
27	63	skin	SPbeta (1)	skin/SPbeta	cryptic prophage, active lysogeny
3	54	ICEBs1	---	ICEBs1	conjugative element
4	2	ICEBs1	---	ICEBs1	conjugative element
33	13	pBS32	---	---	cryptic plasmid prophage
34	2	pBS32	---	---	cryptic plasmid prophage
35	2	pBS32	---	---	cryptic plasmid prophage
36	4	pBS32	---	---	cryptic plasmid prophage
48	12	prophage 5	---	prophage 5	likely cryptic prophage
68	2	prophage 5	---	prophage 5	likely cryptic prophage
9	3	prophage 6 (2)	---	prophage 6	likely cryptic prophage
54	4	prophage 6 (3)	SPbeta (1)	prophage 6/SPbeta	likely cryptic prophage
55	3	prophage 6 (2)	SPbeta (1)	prophage 6/SPbeta	likely cryptic prophage
49	4	---	---	non MGE: 91-92% cov; 88% ident.	likely cryptic prophage
19	36	---	---	non MGE: 80-100% cov; 99% ident.	likely cryptic prophage
1	26	---	---	non MGE: 88-94% cov; 98% ident.	likely cryptic prophage
2	10	---	---	non MGE: 90-92% cov; 99% ident.	likely cryptic prophage
71	3	---	---	non MGE: 89-90% cov; 99% ident.	likely cryptic prophage
56	9	---	---	non MGE: 93% cov; 98% ident.	likely cryptic prophage
67	4	---	---	non MGE: 75-94% cov; 99% ident.	likely cryptic prophage
69	2	---	---	non MGE: 69-87% cov; 98% ident.	likely cryptic prophage
30	21	---	skin (2)	non MGE: 55-100% cov; 93-99% ident.	likely cryptic prophage
70	2	---	---	non MGE: 54-55% cov; 98% ident.	likely cryptic prophage
17	37	---	phi105 (1)	non MGE: 46% cov; 99% ident.	likely cryptic prophage
44	12	---	prophage 5 (3)	non MGE: 41-88% cov; 98-99% ident.	likely cryptic prophage
20	3	---	---	non MGE: 43-47% cov; 99% ident.	likely cryptic prophage
59	2	---	---	non MGE: 35% cov; 99% ident.	likely cryptic prophage
22	22	---	---	non MGE: 32-33% cov; 98% ident.	likely cryptic prophage
21	2	---	---	non MGE: 28% cov; 99% ident.	unknown
8	34	---	---	non MGE: 29-37% cov; 99% ident.	unknown
16	29	---	---	non MGE: 19% cov; 97% ident.	unknown
45	1	---	---	non MGE: 10% cov; 99% ident.	unknown
61	8	---	---	non MGE: 2-34% cov; 76-99% ident.	unknown
41	16	---	---	non MGE: 0-30% cov; 0-99% ident.	unknown
23	9	---	---	non MGE: 0-21% cov; 0-99% ident.	unknown
40	29	---	---	non MGE: 0-27% cov; 0-99% ident.	unknown
0	31	---	---	---	unknown
72	2	---	---	---	unknown
38	2	---	---	---	unknown
50	2	---	---	---	unknown
58	1	---	---	---	unknown
Outlier	62	skin (15), phi105 (12), SPbeta (7) ect.
Singleton	12
